# Canonical AREs are tumor suppressive regulatory elements in the prostate

**DOI:** 10.1101/2024.02.23.581466

**Authors:** Michael A. Augello, Xuanrong Chen, Deli Liu, Kevin Lin, Alex Hakansson, Martin Sjöström, Francesca Khani, Lesa D. Deonarine, Yang Liu, Jaida Travascio-Green, Jiansheng Wu, Massimo Loda, Felix Y. Feng, Brian D. Robinson, Elai Davicioni, Andrea Sboner, Christopher E. Barbieri

**Affiliations:** Department of Urology, Weill Cornell Medicine, New York, NY 10065, USA; Sandra and Edward Meyer Cancer Center, Weill Cornell Medicine, New York, NY 10065, USA; The HRH Prince Alwaleed Bin Talal Bin Abdulaziz Alsaud Institute for Computational Biomedicine, Weill Cornell Medicine, New York, NY 10065, USA; Veracyte, Inc., South San Francisco, CA 94080, USA; Department of Radiation Oncology, University of California, San Francisco, CA 94115; Department of Pathology and Laboratory Medicine, Weill Cornell Medicine, New York, NY 10065, USA; Departments of Urology and Medicine University of California, San Francisco, CA 94115; Caryl and Israel Englander Institute for Precision Medicine, Weill Cornell Medicine, New York, NY 10065, USA

## Abstract

The androgen receptor (AR) is the central determinant of prostate tissue identity and differentiation, controlling normal, growth-suppressive prostate-specific gene expression^1^. It is also a key driver of prostate tumorigenesis, becoming “hijacked” to drive oncogenic transcription^2-5^. However, the regulatory elements determining the execution of the growth suppressive AR transcriptional program, and whether this can be reactivated in prostate cancer (PCa) cells remains unclear. Canonical androgen response element (ARE) motifs are the classic DNA binding element for AR^6^. Here, we used a genome-wide strategy to modulate regulatory elements containing AREs to define distinct AR transcriptional programs. We find that activation of these AREs is specifically associated with differentiation and growth suppressive transcription, and this can be reactivated to cause death in AR^+^ PCa cells. In contrast, repression of AREs is well tolerated by PCa cells, but deleterious to normal prostate cells. Finally, gene expression signatures driven by ARE activity are associated with improved prognosis and luminal phenotypes in human PCa patients. This study demonstrates that canonical AREs are responsible for a normal, growth-suppressive, lineage-specific transcriptional program, that this can be reengaged in PCa cells for potential therapeutic benefit, and genes controlled by this mechanism are clinically relevant in human PCa patients.
