## Supplementary Tables for "Canonical AREs are tumor suppressive regulatory elements in the prostate"

### Sheet: Suppl. Table 1
Supplementary Table 1 ARE repression score with clinical characteristics in localized prostate cancer patient cohort.
ARE repression score with clinical characteristics in localized prostate cancer patient cohort
	Q1: 42280 (25.00)	Q2: 42281 (25.00)	Q3: 42280 (25.00)	Q4: 42281 (25.00)	P Value
Median age at biopsy, yrs (range)	68.00[62.00 - 73.00]	68.00[62.00 - 73.00]	68.00[63.00 - 73.00]	69.00[63.00 - 74.00]	<0.001*
Gleason group, n (%)					<0.001*
1	9198 (21.76)	10718 (25.36)	10337 (24.46)	10712 (25.36)
2	17990 (42.57)	18830 (44.55)	17708 (41.90)	15432 (36.53)
3	9267 (21.93)	8197 (19.39)	8691 (20.57)	8688 (20.57)
4	3475 (8.22)	2311 (5.47)	2565 (6.07)	3089 (7.31)
5	2331 (5.52)	2212 (5.23)	2959 (7.00)	4319 (10.22)
Median preoperative PSA value, n (range)	5.19[0.29 - 8.30]	5.10[0.28 - 8.10]	5.26[0.34 - 8.34]	5.17[0.38 - 8.42]	0.061
NCCN risk group after biopsy, n (%)					<0.001*
Low	6818 (24.04)	8145 (27.93)	7763 (27.77)	7818 (29.92)
Int.Fav	6941 (24.48)	7528 (25.82)	7083 (25.34)	6374 (24.39)
Int.Unfav	10450 (36.85)	10144 (34.79)	9426 (33.72)	7798 (29.84)
High	3318 (11.70)	2662 (9.13)	2835 (10.14)	3091 (11.83)
VeryHigh	832 (2.93)	682 (2.34)	843 (3.02)	1048 (4.01)
Clinical stage, n (%)					<0.001*
T1	23739 (83.97)	24894 (85.42)	23692 (84.96)	22141 (85.14)
T2	4217 (14.92)	3987 (13.68)	3892 (13.96)	3517 (13.52)
T3	300 (1.06)	253 (0.87)	293 (1.05)	311 (1.20)
T4	16 (0.06)	9 (0.03)	10 (0.04)	37 (0.14)
Lymph node involvement, n (%)					<0.001*
No	41865 (99.02)	41842 (98.96)	41678 (98.58)	41322 (97.74)
Yes	413 (0.98)	438 (1.04)	601 (1.42)	955 (2.26)
Percentage of positive biopsy cores (range)	0.33[0.19 - 0.50]	0.33[0.17 - 0.50]	0.33[0.17 - 0.50]	0.25[0.17 - 0.50]	<0.001*
ARE repression score expression quartile, n (%)					<0.001*
Q1	42280 (100.00)	0 (0.00)	0 (0.00)	0 (0.00)
Q2	0 (0.00)	42281 (100.00)	0 (0.00)	0 (0.00)
Q3	0 (0.00)	0 (0.00)	42280 (100.00)	0 (0.00)
Q4	0 (0.00)	0 (0.00)	0 (0.00)	42281 (100.00)
ARE activation score expression quartile, n (%)					<0.001*
Q1	6836 (16.17)	7160 (16.93)	10394 (24.58)	17890 (42.31)
Q2	10388 (24.57)	11016 (26.05)	11604 (27.45)	9272 (21.93)
Q3	12087 (28.59)	12187 (28.82)	10422 (24.65)	7584 (17.94)
Q4	12969 (30.67)	11918 (28.19)	9860 (23.32)	7534 (17.82)
PSA, prostate-specific antigen; NCCN, National Comprehensive Cancer Network; Int.Fav, Favorable Intermediate risk; Int.Unfav, Unfavorable Intermediate risk; *, statistical significance.

### Sheet: Suppl. Table 2
Supplementary Table 2 Univariable and multivariable Cox regression analyses of ARE repression score.
Variable Name	Univariable Hazard Ratio (95% CI)	P-value	Multivariable Hazard Ratio (95% CI)	P-value
Age	0.97 (0.94-1.00)	0.030*	0.96 (0.94-0.99)	0.010*
Prostate Specific Antigen between 10 to 20 ng/mL	1.01 (0.61-1.69)	0.961	0.80 (0.46-1.39)	0.429
Prostate Specific Antigen > 20 ng/mL	1.39 (0.73-2.63)	0.318	0.95 (0.48-1.89)	0.89
Gleason Score = 7	7.13 (0.97-52.31)	0.053	5.06 (0.68-37.75)	0.114
Gleason Score 8-10	22.36 (3.05-163.73)	0.002*	12.98 (1.72-97.83)	0.013*
Surgical Margin Status (SM)	1.54 (0.95-2.48)	0.08	1.36 (0.84-2.21)	0.207
Extracapsular Extension (ECE)	3.40 (2.02-5.70)	<0.001*	2.69 (1.46-4.98)	0.002*
Seminal Vesicle Invasion (SVI)	3.05 (1.97-4.71)	<0.001*	1.77 (1.09-2.88)	0.022*
Lymph Node Involvement (LNI)	4.71 (2.74-8.08)	<0.001*	2.37 (1.30-4.32)	0.005*
ARE repression score	1.07 (1.01-1.14)	0.031*	1.04 (0.98-1.12)	0.216
CI: Confidence interval; *, statistical significance.

### Sheet: Suppl. Table 3
Supplementary Table 3 ARE activation score with clinical characteristics in localized prostate cancer patient cohort.
ARE activation score with clinical characteristics in localized prostate cancer patient cohort
	Q1: 42280 (25.00)	Q2: 42281 (25.00)	Q3: 42280 (25.00)	Q4: 42281 (25.00)	P Value
Median age at biopsy, yrs (range)	69.00[64.00 - 74.00]	69.00[63.00 - 74.00]	68.00[62.00 - 73.00]	67.00[61.00 - 72.00]	<0.001*
Gleason group, n (%)					<0.001*
1	7497 (17.74)	9093 (21.52)	11261 (26.65)	13114 (31.04)
2	15127 (35.80)	18104 (42.84)	18588 (43.98)	18142 (42.94)
3	10299 (24.37)	9380 (22.19)	8148 (19.28)	7016 (16.61)
4	4451 (10.53)	2928 (6.93)	2160 (5.11)	1901 (4.50)
5	4880 (11.55)	2757 (6.52)	2106 (4.98)	2077 (4.92)
Median preoperative PSA value, n (range)	5.08[0.30 - 8.30]	5.30[0.39 - 8.50]	5.30[0.34 - 8.40]	5.10[0.29 - 8.10]	0.001*
NCCN risk group after biopsy, n (%)					<0.001*
Low	5467 (20.74)	6690 (23.35)	8494 (28.85)	9893 (36.44)
Int.Fav	5747 (21.81)	7026 (24.52)	7840 (26.63)	7313 (26.93)
Int.Unfav	9054 (34.35)	10850 (37.87)	10094 (34.28)	7820 (28.80)
High	4297 (16.30)	3242 (11.32)	2543 (8.64)	1824 (6.72)
VeryHigh	1790 (6.79)	841 (2.94)	471 (1.60)	302 (1.11)
Clinical stage, n (%)					<0.001*
T1	21412 (82.19)	24124 (84.41)	25168 (85.44)	23762 (87.30)
T2	4091 (15.70)	4124 (14.43)	4084 (13.86)	3313 (12.17)
T3	513 (1.97)	316 (1.11)	194 (0.66)	134 (0.49)
T4	35 (0.13)	17 (0.06)	10 (0.03)	10 (0.04)
Lymph node involvement, n (%)					<0.001*
No	41411 (97.95)	41703 (98.64)	41826 (98.93)	41767 (98.79)
Yes	866 (2.05)	575 (1.36)	454 (1.07)	512 (1.21)
Percentage of positive biopsy cores (range)	0.33[0.17 - 0.56]	0.33[0.17 - 0.50]	0.33[0.17 - 0.50]	0.27[0.17 - 0.44]	<0.001*
ARE repression score expression quartile, n (%)					<0.001*
Q1	6836 (16.17)	10388 (24.57)	12087 (28.59)	12969 (30.67)
Q2	7160 (16.93)	11016 (26.05)	12187 (28.82)	11918 (28.19)
Q3	10394 (24.58)	11604 (27.45)	10422 (24.65)	9860 (23.32)
Q4	17890 (42.31)	9272 (21.93)	7584 (17.94)	7534 (17.82)
ARE activation score expression quartile, n (%)					<0.001*
Q1	42280 (100.00)	0 (0.00)	0 (0.00)	0 (0.00)
Q2	0 (0.00)	42281 (100.00)	0 (0.00)	0 (0.00)
Q3	0 (0.00)	0 (0.00)	42280 (100.00)	0 (0.00)
Q4	0 (0.00)	0 (0.00)	0 (0.00)	42281 (100.00)
PSA, prostate-specific antigen; NCCN, National Comprehensive Cancer Network; Int.Fav, Favorable Intermediate risk; Int.Unfav, Unfavorable Intermediate risk; *, statistical significance.

### Sheet: Suppl. Table 4
Supplementary Table 4 Univariable and multivariable Cox regression analyses of ARE activation score.
Variable Name	Univariable Hazard Ratio (95% CI)	P-value	Multivariable Hazard Ratio (95% CI)	P-value
Age	0.97 (0.94-1.00)	0.030*	0.96 (0.94-0.99)	0.005*
Prostate Specific Antigen between 10 to 20 ng/mL	1.01 (0.61-1.69)	0.961	0.79 (0.46-1.36)	0.396
Prostate Specific Antigen > 20 ng/mL	1.39 (0.73-2.63)	0.318	0.94 (0.48-1.83)	0.851
Gleason Score = 7	7.13 (0.97-52.31)	0.053	5.02 (0.67-37.54)	0.116
Gleason Score 8-10	22.36 (3.05-163.73)	0.002*	12.94 (1.71-97.84)	0.013*
Surgical Margin Status (SM)	1.54 (0.95-2.48)	0.08	1.24 (0.78-1.99)	0.363
Extracapsular Extension (ECE)	3.40 (2.02-5.70)	<0.001*	2.25 (1.27-4.01)	0.006*
Seminal Vesicle Invasion (SVI)	3.05 (1.97-4.71)	<0.001*	1.84 (1.14-2.97)	0.012*
Lymph Node Involvement (LNI)	4.71 (2.74-8.08)	<0.001*	2.69 (1.52-4.77)	<0.001*
ARE activation score	0.91 (0.87-0.96)	<0.001*	0.91 (0.86-0.96)	<0.001*
CI: Confidence interval; *, statistical significance.

### Sheet: Suppl. Table 5
Supplementary Table 5 Oligos or DNA sequences used in this study.
Oligos or DNA sequences	Forward primer	Reverse primer
Primers for amplification of 3xFlag	AAAGCTAGCATGGACTATAAGGACCACGACGGAGA	AAAGCTAGCGGTACCGGATCCACCGCCGGACCC
Primers for amplification of KRAB	AAAGCTAGCATGGACTATAAGGACCACGACGGAGA	AAAGCTAGCGCCGCTGCCGCCTGAGCCAC
Primers for amplification of VP64	AAAGCTAGCATGGACTACAAAGACCATGACGGTGA	AAAGCTAGCTAACATATCGAGATCGAAATCGTCCAGAGC
Sequence of AR DNA binding domain (DBD) used in MACC	TTGGAGACTGCCAGGGACCATGTTTTGCCCATTGACTATTACTTTCCACCCCAGAAGACCTGCCTGATCTGTGGAGATGAAGCTTCTGGGTGTCACTATGGAGCTCTCACATGTGGAAGCTGCAAGGTCTTCTTCAAAAGAGCCGCTGAAGGGAAACAGAAGTACCTGTGCGCCAGCAGAAATGATTGCACTATTGATAAATTCCGAAGGAAAAATTGTCCATCTTGTCGTCTTCGGAAATGTTATGAAGCAGGGATGACTCTGGGAGCCCGGAAGCTGAAGAAACTT

### Sheet: Suppl. Table 6
Supplementary Table 6 Antibodies used in this study.
Target	Vendor and Catalog Number	RRID	Usage
Vinculin	Abcam Cat# ab129002	AB_11144129	WB
FKBP5	Cell Signaling Technology Cat# 12210	AB_2797846	WB
ERalpha (ERa)	Santa Cruz Biotechnology Cat# sc-8002	AB_627558	WB; IF;ChIP-seq
FLAG	Sigma-Aldrich Cat# F3165	AB_259529	WB; IF
AR	Abcam Cat# ab108341	AB_10865716	WB
Cytokeratin 5 (CK5)	BioLegend Cat# 905901	AB_2565054	IF
Cytokeratin 8 (CK8)	Abcam Cat# ab53280	AB_869901	IF
H3K27ac	Abcam Cat# ab4729	AB_2118291	ChIP; ChIP-seq
WB - Western Blot; IF - Immunofluorescence; ChIP - Chromatin Immunoprecipitation.
